# DNA Methylation-Based Cell Type Deconvolution Reveals the Distinct Cell Composition in Brain Tumor Microenvironment

**DOI:** 10.1101/2025.01.19.633794

**Authors:** Feili Liu, Jin Qian, Chenkai Ma

**Affiliations:** Department of Neurosurgery, Huashan Hospital, Shanghai Medical College, Fudan University, Shanghai 200040, China; National Center for Neurological Disorders, Huashan Hospital, Shanghai Medical College, Fudan University, Shanghai 200040, China; Shanghai Key Laboratory of Brain Function and Restoration and Neural Regeneration, Shanghai 200040, China; Neurosurgical Institute of Fudan University, Shanghai 200040, China; Shanghai Clinical Medical Center of Neurosurgery, Shanghai 200040, China; Division of Digestive and Liver Diseases, Department of Medicine and Herbert Irving Comprehensive Cancer Research Center, Columbia University Medical Center, New York, NY, 10032, USA; Integrated Diagnostics, Human Health, Health and Biosecurity, CSIRO, Westmead 2145 NSW, Australia

**Keywords:** DNA methylation, tissue deconvolution, brain tumor, cell composition, tumor microenvironment

## Abstract

**Background:** Central Nervous System (CNS) tumors have sophisticated tumor microenvironment (TME) with different cell types such as astrocytes, microglia, neurons, vascular endothelial cells and immune cells. These non-cancerous cells orchestrate the brain TME to regulate cancer progression and therapeutic response. This study aimed to develop a cell composition deconvolution method for CNS tumor and to determine the impact of these cell compositions on patients’ outcomes.

**Methods:** We identified the cell type-specific CpG loci using the pairwise differential methylation analysis for 13 major cell types in CNS. Using non-negative least squares (NNLS) methods, we established this cell-type deconvolution approach, MDBrainT, for brain tumors. The predictive accuracy of our MDBrainT model was tested in the DNA methylation profiling of the purified cell samples and compared against another algorithm. Cell composition was predicted by MDBrainT in several brain tumor (glioma, ependymoma, medulloblastoma and ATRT) cohorts and the correlation between cell composition and tumor molecular subtypes and patient outcomes was also assessed.

**Results:** Cell type-specific CpG loci for CNS TME was used to build MDBrainT model. Based on these DNA methylation markers, MDBrainT predicted the cell composition in the TME including tumor cells with high accuracy. Endothelial cells were predominately presented in glioblastomas while the percentage of CD8 T cells wassignificantly higher in ATRT. A substantial difference of cell composition was two molecular groups of posterior fossa ependymoma (PFA vs PFB). A higher percentage of cells in TME was usually associated with worse outcomes.

**Conclusions:** MDBrainT is a robust algorithm for cell composition prediction for brain TME. Cell composition in brain TME is distinct across different pathological types and molecular subtypes.

**Key Points:**

- MDBrainT is a robust DNA methylation-based deconvolution approach for brain tumor microenvironment (TME).
- Different molecular subtypes of brain tumors have distinct cell composition patterns.
- Cell composition in brain TME informs patients of outcomes.

**Importance of this study:** DNA methylation is a cell type specific marker that has been utilized for tumor molecular diagnosis, disease progression and therapeutic monitoring. A DNA methylation-based classifier for brain tumors precisely predicts the molecular subtypes but not the cell composition of tumor microenvironment. Brain tumors are a complex cell mixture where tumor microenvironment is critical for tumorigenesis and therapeutic resistance. Here, we developed a novel deconvolution approach (MDBrainT) to predict cell composition for brain tumors. Our model has revealed the heterogeneity of cell composition between tumor types. In addition, tumors with different molecular subtypes have distinct cell composition. Cell percentage in TME also informs patients of outcomes. The tumor microenvironment including cell composition of each patient may direct the different regimen of precision medicine.
