## supplementary table for "DNA Methylation-Based Cell Type Deconvolution Reveals the Distinct Cell Composition in Brain Tumor Microenvironment": SupplementaryTable1.xlsx

### Sheet: Sheet1
Supplementary Table 1. Public Datasets used in this study.
Accession	Sample Types
GSE166845	Astrocyte
GSE234520	Microglia
GSE142439	Vascular Endothelial Cells
GSE77135	Dura
GSE35069	Blood Cells
GSE243240	Ependymoma
GSE104210	Ependymoma
GSE279073	GBM
GSE103659	Glioma
GSE141039	ATRT
GSE85212	Medulloblastoma
